# Genetic landscape of DNMT3A R882H reveals mechanism of aberrant oligomerization

**DOI:** 10.1101/2025.09.24.678339

**Authors:** Emma M. Garcia, Olivia R. Lavidor, Shaunak Raval, Nicholas Z. Lue, Jessica K. Liang, Maeve McFadden, Derek D. Hwang, Marcanthony U. Zepeda, Luke W. Chen, Steven A. Carr, Malvina Papanastasiou, Brian B. Liau

## Abstract

DNA methyltransferase 3A (DNMT3A) is a *de novo* DNA methyltransferase that is recurrently mutated in hematological malignancies and developmental disorders. The most prevalent mutation, R882H, compromises DNMT3A activity in a dominant-negative manner, but its precise biochemical mechanism has been debated. Here, we use paired deep mutational scanning of the wild-type and R882H-mutant proteins to systematically identify mutations on a massively parallel scale that modify DNMT3A activity by suppressing, phenocopying, or selectively rescuing the dominant-negative effect of R882H. By leveraging the mutational depth and unbiased nature of the paired genetic landscapes, we uncover two distinct mechanisms that can rescue DNMT3A^R882H^ activity, providing novel insights into the function of the R882 hotspot. First, by analyzing the effects of combinatorial mutations in the target recognition domain (TRD), we reveal that its crosstalk with the ADD regulatory domain modulates DNMT3A DNA binding and enzymatic activity, partially compensating for R882H-induced loss-of-function. Second, pairwise analysis of variant effects across the two genetic backgrounds supports the notion that R882H promotes aberrant macro-oligomerization of DNMT3A via its central dimerization interface, which accounts for its dominant-negative effect. Critically, we show that the R882 position exhibits a distinct dominant-negative signature in the genetic landscape, where positively charged residues at this position safeguard against aberrant macro-oligomerization. By performing hydrogen-deuterium exchange mass spectrometry (HDX-MS) on DNMT3A mutants, we show that R882H dramatically alters the protein dynamics of DNMT3A, rigidifying its central dimerization interface to promote oligomerization. Our data support a new model in which R882H removes the critical function of R882, where the arginine attenuates the pre-organization of the interface and subsequent oligomerization at a supramolecular assembly hotspot^1^. Altogether, we map the genetic landscape underpinning the DNMT3A^R882H^ hotspot mutation, illuminating the unexpected molecular mechanism of macro-oligomerization that drives its dominant-negative effect.
