## Supplementary material for "Genetic landscape of DNMT3A R882H reveals mechanism of aberrant oligomerization": Table S6

### Sheet: Cloning primers
Sequence name	Sequence	Purpose
DNMT3A point mutations in pet28b for E coli expression
pTH1.05 F	ATCATCATCACAGCAGCGGCCT	amplify DNMT3A2 from pet28b
pTH1.05 R	CAAGCTTGTCGACGGAGCTCG	amplify DNMT3A2 from pet28b
pEG1.102A_F	cgttagtaacatgagcCACctggcgcgtcaacg	make R882H mutation in pet28b
pEG1.102A_R	cgttgacgcgccagGTGgctcatgttactaacg	make R882H mutation in pet28b
WL002.3.D876A R	TGTTACTAACCGCGGTGTAGTGC	make D876A mutation in pet28b
WL002.4 D876A F	GCACTACACCGCGGTTAGTAACA	make D876A mutation in pet28b
OL1.6_F_RH	CATGAGCCATCTGGCGCGTC	make R882H mutation in pet28b
OL1.6_R_RH	GACGCGCCAGATGGCTCATG	make R882H mutation in pet28b
pOL1.20F_3	ACCAAGTTTACTCATATATACTTTAGATTGATTTAAAAC	make L859F mutation in pet28b
pOL1.20R_3	GTTTTAAATCAATCTAAAGTATATATGAGTAAACTTGGT	make L859F mutation in pet28b
OL1.29_F7	GCCACCTCTGACTTGAGCGTCGATTTTTGTGATGCTC	amplify pET28 backbone
OL1.29_R7	GAGCATCACAAAAATCGACGCTCAAGTCAGAGGTGGC	amplify pET28 backbone
OL1.29_Penta_F	CGCCAAGTTTAAGAAGGTGCGTACGATCACCACCAAGAGCAACAGCATCAAACAAGGCAAGAACCAACTCTTCCCGGTTGTCATGAATGAGAAAGAAGACATTCTCTGGTGCACGG	make 5x3B mutation in pET28b R882H
OL1.29_Penta_R	CCGTGCACCAGAGAATGTCTTCTTTCTCATTCATGACAACCGGGAAGAGTTGGTTCTTGCCTTGTTTGATGCTGTTGCTCTTGGTGGTGATCGTACGCACCTTCTTAAACTTGGCG	make 5x3B mutation in pET28b R882H
Assembling pEG1.174
pEG1.174_IRES_F	gcggtggcggccgctctagggatcatgcatgagtaactgaggatccg	amplify IRES from pNL1.228
pEG1.174_IRES_R	ccgtgggcttgtactcggtcatggtggcgaattccagggttg	amplify IRES from pNL1.228
pEG1.174_PuroR_F	caaccctggaattcgccaccatgaccgagtacaagcccacgg	amplify PuroR from pRDA_254
pEG1.174_PuroR_R	gggcgaattgggtacacttacctggtactcaggcaccgggcttgcg	amplify PuroR from pRDA_254
pEG1.174_FLAG_3A2_F	gggatcatgcatgagtaactgagatggactacaaggatgacgacg	amplify FLAG-DNMT3A2 from pNL1.202A
pEG1.174_3A_R	gggggagggagaggggcggatcttacacacacgcaaaatactccttc	amplify FLAG-DNMT3A2 from pNL1.202A
Making point mutants in DNMT3A for lentiviral overexpression
pEG1.175D_F	gtccactatactGCCgtctccaacatg	make D876A mutation
pEG1.175D_R	catgttggagacGGCagtatagtggac	make D876A mutation
pEG1.175H_F	gtccactatactGCCgtctccaacatgagcCACttggcgaggcag	make D876A/R882H mutation
pEG1.175H_R	ctgcctcgccaaGTGgctcatgttggagacGGCagtatagtggac	make D876A/R882H mutation
pEG1.175I_F	ctatactgacgtcCGCaacatgagccgcttgAGGaggcagagac	make S878R/A884R mutation
pEG1.175I_R	gtctctgcctCCTcaagcggctcatgttGCGgacgtcagtatag	make S878R/A884R mutation
pEG1.175J_F	ctatactgacgtcCGCaacatgagcCACttgAGGaggcagagac	make S878R/A884R/R882H mutation
pEG1.175J_R	gtctctgcctCCTcaaGTGgctcatgttGCGgacgtcagtatag	make S878R/A884R/R882H mutation
pNL1.31.1 R	GCCTCGCCAAGTGGCTCATGTTGGAGACGTCAGTATAGTGG	make R882H mutation
pNL1.31.2 F	CGTCTCCAACATGAGCCACTTGGCGAGGCAGAGACTG	make R882H mutation
pJL1.027A_F	ctatactgacgtcCGCaacatgagccgcttggcgaggcagagac	make S878R mutation
pJL1.027A_R	gtctctgcctcgccaagcggctcatgttGCGgacgtcagtatag	make S878R mutation
pJL1.027E_F	gagccgcttgAGGaggcagagac	make A884R mutation
pJL1.027E_R	gtctctgcctCCTcaagcggctc	make A884R mutation
pJL1.027C_F	ctatactgacgtcCGCaacatgagcCACttgGCGaggcagagac	make S878R/R882H mutation
pJL1.027C_R	gtctctgcctCGCcaaGTGgctcatgttGCGgacgtcagtatag	make S878R/R882H mutation
pJL1.027D_F	ctatactgacgtcTCCaacatgagcCACttgAGGaggcagagac	make A884R/R882H mutation
pJL1.027D_R	gtctctgcctCCTcaaGTGgctcatgttGGAgacgtcagtatag	make A884R/R882H mutation
pEG1.381_L859F_F	gagaaagaggacatcTTCtggtgcactgaaatg	make L859F mutation
pEG1.381_L859F_R	catttcagtgcaccaGAAgatgtcctctttctc	make L859F mutation
pEG1.381_L859Y_F	gagaaagaggacatcTACtggtgcactgaaatg	make L859Y mutation
pEG1.381_L859Y_R	catttcagtgcaccaGTAgatgtcctctttctc	make L859Y mutation
pEG1.381_L883R_R882H_F	ccaacatgagcCACCGGgcgaggcagagac	make L883R mutation
pEG1.381_L883R_R882H_R	gtctctgcctcgcCCGGTGgctcatgttgg	make L883R mutation
pEG1.381_L883R_WT_R	gtctctgcctcgcCCGgcggctcatgttgg	make L883R mutation
pEG1.381_L883R_WT_F	ccaacatgagccgcCGGgcgaggcagagac	make L883R mutation
pEG1.381_5D_F	ggcaggatagccaagttcAAGaaagtgaggaccattactacgAAGtcaaactccataaagcagggcaaaAACcagCTTtttcctgtcGTCatgaatgagaaagaggacatc	make 5x3B (anneal and assemble into vector)
pEG1.381_5D_R	catttcagtgcaccataagatgtcctctttctcattcatGACgacaggaaaAAGctgGTTtttgccctgctttatggagtttgaCTTcgtagtaatggtcctcactttCTTgaacttggctatcctgccatgctccagacactcctgcagctccagcttatcattcacagtggatgc	make 5x3B (anneal and assemble into vector)
Assembling mutational Scanning destination vectors
pEG1.350E_R2	CCctcattcatgaagacaggaaaatgctggtctttgcc	replace DNMT3A 855-894 with a BamH1 site
pEG1.350E_F	ctgtcttcatgaatgagGGATCCgtgccagtcatccgccacctcttcgctccgctgaaggagtattttgcgtgtgtgtaagatccgcccctctccctccccc	replace DNMT3A 855-894 with a BamH1 site
pEG1.350E_R1	gggggagggagaggggcggatcttacacacacgcaaaatactccttcagcggagcgaagaggtggcggatgactggcacGGATCCctcattcatgaagacag	replace DNMT3A 855-894 with a BamH1 site
pEG1.350C_F	ctgtgaatgataagctggagGGATCCaaagaggacatcttatggtg	replace DNMT3A 815-854 with a BamH1 site
pEG1.350C_R	caccataagatgtcctctttGGATCCctccagcttatcattcacag	replace DNMT3A 815-854 with a BamH1 site
pEG1.350A_F	cattcaggtggaccgcGGATCCgacgtccgcagcgtc	replace DNMT3A 660-685 with a BamH1 site
pEG1.350A_R	gacgctgcggacgtcGGATCCgcggtccacctgaatg	replace DNMT3A 660-685 with a BamH1 site
pNL1.318 F1	gggatcatgcatgagtaactgagatg	amplify FLAG-DNMT3A2

### Sheet: sgRNAs and CRISPR oligos
Sequence name	Sequence	Purpose
sgNL5	5'- /AltR 1 /rGrCrA rUrGrA rUrGrC rGrCrG rGrCrC rCrArA rGrGrG rUrUrU rUrArG rArGrC rUrArU rGrCrU / AltR2/ -3'	knock out DNMT3A (in RNP)
sg270A.3_F	CACCGTGAGCCACTTGGCGAGGCAG	Correct H882 to R in Set2 cells using ABE8e
sg270A.3_R	AAACCTGCCTCGCCAAGTGGCTCAC	Correct H882 to R in Set2 cells using ABE8e
sg270A.4_F	CACCGCCACTTGGCGAGGCAGAGAC	Correct H882 to R in Set2 cells using ABE8e
sg270A.4_R	AAACGTCTCTGCCTCGCCAAGTGGC	Correct H882 to R in Set2 cells using ABE8e

### Sheet: sequencing primers
Sequence name	Sequence	Purpose
pNL1.155 F3	ACACTCTTTCCCTACACGACGCTCTTCCGATCTNNNNCAGCACTCACCCTGCCC	sequence around R882
pNL1.155 R3	TGGAGTTCAGACGTGTGCTCTTCCGATCTTCGCTACCTCAGTTTGCCC	sequence around R882
EG10364_Amp1_F	TCCTGGTGCTGAAGGACTTG	sequence Library 1
EG10364_Amp1_R	CAGGAGGCGGTAGAACTCAA	sequence Library 1
EG10364_Amp2_F	GGGTAACCTTCCCGGTATGAACAGG	sequence Library 2
EG10364_Amp2_R	CGCTCCATGACCGGCCCAGC	sequence Library 2
EG10364_Amp3_F	AGCATGGCAGGATAGCCAAG	sequence Library 3
EG10364_Amp3_R	GGGAGAGGGGCGGATCTTA	sequence Library 3

### Sheet: plasmids
Plasmid name	Description	Addgene # or ref, if necessary	Purpose	Column 1	Column 2	Column 3	Column 4	Column 5	Column 6	Column 7	Column 8	Column 9	Column 10	Column 11	Column 12	Column 13	Column 14	Column 15	Column 16	Column 17	Column 18	Column 19	Column 20	Column 21	Column 22
lentiviral DNMT3A overexpression vectors
pEG1.174	pEF-1a-DEST-IRES-PuroR-SV40		lentiviral destination vector for DNMT3 overexpression
pOL0.1	pEF-1a-FLAG-DNMT3B-IRES-PuroR-SV40		lentiviral vector for DNMT3B overexpression (figure 1)
pOL0.3	pEF-1a-FLAG-DNMT3B (R823H)-IRES-PuroR-SV40		lentiviral vector for DNMT3B (R823H) overexpression (figure 1)
pEG1.175A	pEF-1a-FLAG-DNMT3A2-IRES-PuroR-SV40		lentiviral vectior for DNMT3A2 (WT) overexpression
pEG1.175D	pEF-1a-FLAG-DNMT3A2(D876A)-IRES-PuroR-SV40		lentiviral vectior for DNMT3A2 (D876A) overexpression
pEG1.175E	pEF-1a-FLAG-DNMT3A2(R882H)-IRES-PuroR-SV40		lentiviral vectior for DNMT3A2 (R882H) overexpression
pEG1.175H	pEF-1a-FLAG-DNMT3A2(D876A/R882H)-IRES-PuroR-SV40		lentiviral vectior for DNMT3A2 (D876A/R882H) overexpression
pEG1.175I	pEF-1a-FLAG-DNMT3A2(S878R/A884R)-IRES-PuroR-SV40		lentiviral vectior for DNMT3A2 (S878R/A884R) overexpression
pEG1.175J	pEF-1a-FLAG-DNMT3A2(S878R/A884R/R882H)-IRES-PuroR-SV40		lentiviral vectior for DNMT3A2 (S878R/A884R/R882H) overexpression
pJL1.027A	pEF-1a-FLAG-DNMT3A2(S878R)-IRES-PuroR-SV40		lentiviral vectior for DNMT3A2 (S878R) overexpression
pJL1.027B	pEF-1a-FLAG-DNMT3A2(A884R)-IRES-PuroR-SV40		lentiviral vectior for DNMT3A2 (A884R) overexpression
pJL1.027C	pEF-1a-FLAG-DNMT3A2(S878R/R882H)-IRES-PuroR-SV40		lentiviral vectior for DNMT3A2 (S878R/R882H) overexpression
pJL1.027D	pEF-1a-FLAG-DNMT3A2(A884R/R882H)-IRES-PuroR-SV40		lentiviral vectior for DNMT3A2 (A884R/R882H) overexpression
pEG1.352A	pEF-1a-FLAG-DNMT3A2(N879A)-IRES-PuroR-SV40		lentiviral vectior for DNMT3A2 (N879A) overexpression
pEG1.352B	pEF-1a-FLAG-DNMT3A2(N879A/R882H)-IRES-PuroR-SV40		lentiviral vectior for DNMT3A2 (N879A/R882H) overexpression
pEG1.352C	pEF-1a-FLAG-DNMT3A2(R676K)-IRES-PuroR-SV40		lentiviral vectior for DNMT3A2 (R676K) overexpression
pEG1.352D	pEF-1a-FLAG-DNMT3A2(R676K/R882H)-IRES-PuroR-SV40		lentiviral vectior for DNMT3A2 (R676K/R882H) overexpression
pTwist Lenti octo-3A	SFFV-FLAG-NLS_octo3A-Puro-WPRE		lentiviral vectior for Octopus bimaculoides DNMT3 overexpression (uniprot sequence A0A0L8HNR6, codon optimized for mammalian expression)
pEG1.381A_WT	pEF-1a-FLAG-DNMT3A2(L859F)-IRES-PuroR-SV40		lentiviral vectior for DNMT3A2 (L859F) overexpression
pEG1.381B_WT	pEF-1a-FLAG-DNMT3A2(L859Y)-IRES-PuroR-SV40		lentiviral vectior for DNMT3A2 (L859Y) overexpression
pEG1.381C_WT	pEF-1a-FLAG-DNMT3A2(L883R)-IRES-PuroR-SV40		lentiviral vectior for DNMT3A2 (L883R) overexpression
pEG1.381_5D_WT	pEF-1a-FLAG-DNMT3A2(5x3B)-IRES-PuroR-SV40		lentiviral vectior for DNMT3A2 (5x3B) overexpression
pEG1.381A_RH	pEF-1a-FLAG-DNMT3A2(L859F/R882H)-IRES-PuroR-SV40		lentiviral vectior for DNMT3A2 (L859F/R882H) overexpression
pEG1.381B_RH	pEF-1a-FLAG-DNMT3A2(L859Y/R882H)-IRES-PuroR-SV40		lentiviral vectior for DNMT3A2 (L859Y/R882H) overexpression
pEG1.381C_RH	pEF-1a-FLAG-DNMT3A2(L883R/R882H)-IRES-PuroR-SV40		lentiviral vectior for DNMT3A2 (L883R/R882H) overexpression
pEG1.381_5D_RH	pEF-1a-FLAG-DNMT3A2(5x3B/R882H)-IRES-PuroR-SV40		lentiviral vectior for DNMT3A2 (5x3B/R882H) overexpression
Bacterial expression of DNMT3A
	pET28b-His6-DNMT3A2	ref. 11	bacterial expression of His-tagged DNMT3A2
pEG1.102	pET28b-His6-DNMT3A2_R882H		bacterial expression of His-tagged DNMT3A2 R882H
pNL4.154D	pET28b-His6-DNMT3A2_D876A		bacterial expression of His-tagged DNMT3A2 D876A
pNL4.154R	pET28b-His6-DNMT3A2_D876A/R882H		bacterial expression of His-tagged DNMT3A2 D876A/R882H
pOL1.29A	pET28b-His6-DNMT3A2_L859F/R882H		bacterial expression of His-tagged DNMT3A2 L859F/R882H
pOL1.38C	pET28b-His6-DNMT3A2_L859F		bacterial expression of His-tagged DNMT3A2 L859F
pOL1.29D	pET28b-His6-DNMT3A2_5x3B/R882H		bacterial expression of His-tagged DNMT3A2 5x3B/R882H
pOL1.38D	pET28b-His6-DNMT3A2_5x3B		bacterial expression of His-tagged DNMT3A2 5x3B
Reporter construct
pEG1.20.2	pEF-H2B-mCherry-T2A-rTetR-dDNMT3A2	ref 14	reporter recruitment
pSPS2	pRRL-9xTet0-pEF-IGKleader-hIgG1_FC-Myc-PDGFRb-T2A-Citrine-SV40	derived from 186966 and 161927 (ref 28)	reporter for the DMS
pNL1.1b	pRRL-5xTetO-pEF-H2B-Citrine-SV40	186966 (ref. 26)	reporter for single variant silencing experiments
Gene editing
pEG1.270_A3	pRDA_479 w/sg270_A3	pRDA_479 (179099)	Correct H882 to R in Set2 cells using ABE8e
pEG1.270_A4	pRDA_479 w/sg270_A4	pRDA_479 (179099)	Correct H882 to R in Set2 cells using ABE8e
Mutational Scanning
pEG1.350A	pEF-1a-FLAG-DNMT3A2(del 660-685)-IRES-PuroR-SV40		Library 1 Destination vector WT
pEG1.350B	pEF-1a-FLAG-DNMT3A2(del 660-685)(R882H)-IRES-PuroR-SV40		Library 1 Destination vector R882H
pEG1.350C	pEF-1a-FLAG-DNMT3A2(del 815-654)-IRES-PuroR-SV40		Library 2 Destination vector WT
pEG1.350D	pEF-1a-FLAG-DNMT3A2(del 815-654)(R882H)-IRES-PuroR-SV40		Library 2 Destination vector R882H
pEG1.350E	pEF-1a-FLAG-DNMT3A2(del 855-894)-IRES-PuroR-SV40		Library 3 Destination vector
Sources for gene pieces incorporated in other plasmids
pNL1.65	pEF-DEST-P2A-BFP-SV40		base of pEG1.174
pNL1.228	pPGK-EGFP-DNMT3A2-WT-IRES2-mCherry		source of IRES gene for pEG1.174
pRDA_254	pRDA_256 w/o the guide capture sequence	158581 (for pRDA_256)	soure of PuroR for pEG1.174
pNL1.202A	pCMV-Flag-DNMT3A2-WT		soure of FLAG-DNMT3A2 for pEG1.175
